# “Loss of circulating glucocorticoid rhythm disrupts the circadian transcriptome and vascular reactivity in the mouse renal artery.”

**DOI:** 10.1101/2025.04.29.650449

**Authors:** Georgios Krilis, Hannah M. Costello, Frances Turner, Robert Little, Anastasiia Komolova, Josselin Nespoux, Alicja Czopek, Donald R. Dunbar, Matthew A. Bailey, Jess R. Ivy

## Abstract

**Aims:** Molecular clocks in the vasculature contribute to the normal circadian blood pressure (BP) rhythm. Glucocorticoids are known to synchronise molecular clocks within peripheral tissues. Disruption of the endogenous glucocorticoid rhythm causes “non-dipping”, a BP pattern associated with elevated cardiovascular risk. The mechanisms for this are unclear but vascular changes likely contribute. We examined the effect of impaired glucocorticoid rhythmicity on the time-of-day dependent vascular function and define the circadian transcriptome under control conditions and under arrhythmic glucocorticoids.

**Methods and Results:** Male C57BL6J mice kept on a 12:12 hour light/dark cycle were implanted with a subcutaneous slow-release pellet containing vehicle or corticosterone (∼3.7mg/kg/day), which flattened the endogenous glucocorticoid rhythm. After 7 days, renal arteries were isolated at 7am and 7pm to measure vasoreactivity using wire myography. Other arteries were taken 2-hourly over a 48-hour period for RNA sequencing. In control arteries, endothelium-dependent and independent vasodilation was elevated at wake-phase compared to the sleep-phase. This temporal variation was absent in the renal arteries from corticosterone treated mice. Using CircaCompare and LimoRhyde, we found circadian rhythms in 459 of the 14 225 protein-coding transcripts in control arteries. Following corticosterone treatment, 156 genes lost their rhythm, including canonical clock genes, genes involved in “peroxide homeostasis” such as *Nox4* and “TNF signalling” like *Mmp14*. Paradoxically 492 genes gained a rhythm and were predominantly mitochondrial-related.

**Conclusions:** This study expands the molecular landscape for understanding circadian vascular physiology and emphasises the impact of glucocorticoid rhythm on temporal changes in gene expression and vascular function. This is clinically relevant to the pathogenesis of vascular dysfunction associated with perturbed glucocorticoid signalling for e.g. in metabolic syndrome and chronic stress.

**TRANSLATIONAL PERSPECTIVE:** Disruption of the normal circadian rhythm of plasma glucocorticoid levels causes non-dipping blood pressure, a profile associated with enhanced cardiovascular risk. The role of vascular dysfunction in this context is unknown. We report that arrhythmic plasma glucocorticoid levels impair time-dependent vasoreactivity and alters the circadian transcriptome of the renal artery. We provide a molecular framework for investigations into glucocorticoid-induced vascular dysfunction across the 24-hour day. Clinically, this is relevant for patients on chronic glucocorticoid therapy but could have generalisable implications for the underlying mechanisms of blood pressure rhythm. Targeting rhythm-sensitive vascular pathways may offer novel avenues to improve blood pressure rhythms.

**GRAPHICAL ABSTRACT:** 
