## Supplemental Table 6 for "“Loss of circulating glucocorticoid rhythm disrupts the circadian transcriptome and vascular reactivity in the mouse renal artery.”"

### Sheet: LimoRhyde
Supplementary Table 6: Rhythmically expressed genes (REGs) exclusive to renal arteries from vehicle treated mice
	LimoRhyde Vehicle Analysis										Vehicle Normalised Counts (Coding = Treatment_Group Number_Time in ZT)
geneId	time_cos	time_sin	AveExpr	F	P.Value	adj.P.Val	Mesor	Amplitude	Phase		Veh1_0	Veh1_2	Veh1_4	Veh1_6	Veh1_8	Veh1_10	Veh1_12	Veh1_16	Veh1_18	Veh1_20	Veh1_22	Veh2_0	Veh2_2	Veh2_4	Veh2_6	Veh2_8	Veh2_10	Veh2_12	Veh2_14	Veh2_16	Veh2_18	Veh2_20	Veh2_22	mean	SD
Pcdh20	-1.08959	-0.307294	0.57903	17.9921	2.24731e-05	0.0073943	0.566368	1.14218	13.0571		-0.23494	-0.857165	0.34939	0.217324	0.0240724	2.11668	2.41701	0.958016	0.284924	1.33687	1.09944	-0.833242	-1.27455	-0.37415	0.169085	0.791316	1.87092	2.10686	1.54223	1.00531	0.0975524	0.0296166	0.475113	0.57903	1.00552
Mlana	0.22391	-0.626751	-0.571124	17.9437	2.28926e-05	0.0073943	-0.626309	0.666968	19.2561		-0.143874	-0.949917	-0.650684	-1.13671	-1.11781	-1.5349	-0.509652	-0.168399	0.102492	-0.766995	-0.180424	-0.625954	-0.564702	-1.06741	-1.15923	-1.52717	-1.1003	-0.735281	-0.0323453	-0.140591	-0.232672	0.573479	0.533208	-0.571124	0.588789
Glipr2	0.431664	0.029243	5.09017	17.4269	2.79495e-05	0.00831964	5.01295	0.423659	0.220693		5.45694	5.11554	5.62417	4.5026	4.80064	4.72413	4.34582	5.16085	4.94404	4.8998	5.26617	5.78823	5.53788	5.59927	5.2176	5.04162	4.89218	4.56433	4.74081	4.82946	5.2462	5.26842	5.50728	5.09017	0.389192
Zfp36l1	0.342306	-0.146663	7.40414	15.7577	5.46266e-05	0.0142085	7.3341	0.366354	22.3722		7.91348	7.43754	8.0688	7.06773	6.7521	7.21874	7.17463	7.3238	7.42356	7.46257	7.74547	7.89411	7.45072	7.49372	7.17847	6.76001	7.1487	6.99564	7.43246	7.49721	7.35367	7.6835	7.81853	7.40414	0.348009
Pik3ip1	-0.48358	0.150473	5.79703	15.7228	5.54215e-05	0.0142085	5.75163	0.513403	10.901		5.06197	5.50494	5.42336	5.66824	6.71125	6.08873	5.84308	6.11819	5.56128	5.72863	5.5239	5.08903	5.46824	5.69438	6.07098	6.80534	6.44657	6.29292	5.53381	5.93791	6.02066	5.6337	5.10447	5.79703	0.475192
Nmb	-0.201781	-0.398586	1.98186	15.6601	5.68822e-05	0.0142085	1.93778	0.454946	16.1625		1.77188	1.73081	1.66259	1.58282	1.73237	2.13285	2.35753	2.54848	2.21089	2.30608	2.11612	1.35385	1.63527	1.34362	1.41032	1.95569	1.74535	2.21809	2.61748	2.13779	1.94485	2.45203	2.61604	1.98186	0.399148
Dalrd3	0.14657	-0.137771	5.915	15.6479	5.71693e-05	0.0142085	5.85214	0.198303	20.936		5.96598	5.81919	6.09134	5.72676	5.64612	5.81078	5.69824	6.10891	5.99219	6.01375	5.94648	6.15728	5.93894	5.99924	5.84057	5.60703	5.7507	5.6101	5.86157	5.96224	6.22065	6.15275	6.12429	5.915	0.184428
Kansl3	-0.129478	0.0895345	6.6726	15.6121	5.80282e-05	0.0142085	6.6152	0.162115	9.8987		6.54795	6.68487	6.68796	6.68028	6.93425	6.66014	6.75143	6.66525	6.56036	6.59922	6.55201	6.55236	6.60111	6.64521	6.7968	6.94107	6.84454	6.78382	6.7294	6.77583	6.59979	6.54438	6.33187	6.6726	0.138969
Arhgap20	0.706889	-0.0260439	2.83407	14.7641	8.30514e-05	0.0187772	2.74767	0.698938	23.8317		3.66022	3.61141	2.1316	3.08652	2.75988	2.11125	2.05454	2.60718	2.64682	3.153	3.64996	2.56474	3.40824	3.63415	3.07194	2.70061	1.28574	2.57116	1.89304	2.49473	2.97778	3.27141	3.83777	2.83407	0.661841
Grm3	0.12336	-0.942738	-1.54095	14.6508	8.72036e-05	0.018912	-1.58467	0.952254	18.4674		-0.803661	-2.6736	-3.37397	-2.6045	-2.21433	-2.21922	-1.26969	-0.674319	-0.469602	-1.13141	-0.642175	-1.95606	-1.61806	-1.75015	-1.48383	-2.60041	-2.82421	-1.45608	-0.668292	-1.05141	-1.3534	-0.58933	-0.0141873	-1.54095	0.890702
Aldh1a1	-0.34299	-0.457404	6.24218	14.3689	9.85492e-05	0.0207788	6.2047	0.580784	15.5153		6.39879	5.93517	5.06828	6.05952	5.56322	6.68205	6.59335	6.79664	6.44698	6.53944	6.76714	5.10366	5.73283	5.91689	5.99599	5.80747	6.45529	6.80484	6.86458	6.87121	6.16935	6.7794	6.21804	6.24218	0.538176
Litaf	0.309377	-0.00333006	5.58936	13.9412	0.000118957	0.0230486	5.51745	0.300768	23.897		5.94106	5.50985	6.09256	5.3984	5.25694	5.6045	5.04004	5.58017	5.62975	5.49498	5.7824	6.07755	5.70161	5.74233	5.86646	5.26024	5.27503	5.29528	5.3438	5.26274	5.68601	5.92122	5.79238	5.58936	0.290176
Rem1	0.199746	-0.233163	3.49287	13.9275	0.000119687	0.0230486	3.43009	0.305129	20.5842		3.82145	3.51059	3.43949	3.11097	3.08029	3.17463	3.21936	3.9206	3.52274	3.40801	3.75884	3.74611	3.44351	3.57993	3.2603	2.9316	3.33934	3.53982	3.53723	3.4972	3.51122	3.88723	4.09567	3.49287	0.290401
Mmp14	0.328515	0.218121	6.40939	13.569	0.000140497	0.024591	6.33194	0.384425	2.24717		6.91789	6.33072	7.32292	6.40581	6.16715	6.45546	5.85568	5.8291	6.37478	6.05291	6.61917	6.75622	6.57782	6.77627	6.83692	6.13314	6.31021	6.35797	6.03034	5.94562	6.15967	6.63115	6.56904	6.40939	0.370894
Cfap100	-0.516238	-0.185635	3.0419	13.3726	0.000153552	0.0247986	3.00504	0.558409	13.3289		3.03797	2.71156	2.15054	2.83458	3.04356	3.05245	3.80981	3.86154	2.5635	3.26441	3.15546	2.01861	2.15123	2.6627	3.41777	3.31878	3.5291	3.76862	3.36489	3.25328	3.28043	3.08345	2.62942	3.0419	0.515441
Lif	0.528793	-0.0388421	2.47332	12.8778	0.000192672	0.029545	2.39391	0.521971	23.6807		2.99185	2.64969	2.25925	2.37109	2.06113	1.28133	1.65414	2.23147	2.55337	2.32299	3.21836	2.70566	3.31292	3.02637	2.86867	1.92143	2.16705	2.56674	2.4155	2.11225	2.20668	2.96508	3.02321	2.47332	0.506227
1700093K21Rik	-0.635257	0.575198	-1.8197	12.7295	0.000206432	0.0306974	-1.86761	0.859462	9.22378		-2.16977	-2.84116	-2.88827	-1.08026	-0.436725	-0.507267	-0.665475	-2.63519	-2.60859	-2.59961	-1.8458	-2.08283	-1.52422	-1.83179	-1.31242	-0.529321	-1.53759	-1.02422	-2.02435	-2.37362	-1.71876	-2.71054	-2.90539	-1.8197	0.821332
Mus81	0.205317	-0.0942863	4.54996	12.7104	0.000208276	0.0306974	4.48394	0.220151	22.2172		4.60653	4.49514	4.64603	4.28885	4.21066	4.52208	4.26988	4.53361	4.5511	4.56075	4.76057	4.87654	4.8939	4.70355	4.43012	4.32527	4.4629	4.25676	4.32141	4.53133	4.92091	4.82531	4.65578	4.54996	0.213928
Zfyve21	-0.00563669	-0.205473	5.21349	12.5433	0.000225229	0.0322011	5.15783	0.210738	17.7396		5.28664	5.18875	4.87682	5.12816	4.81747	5.22166	5.25497	5.41337	5.44559	5.31285	5.20266	5.20296	5.09582	5.21762	5.1143	4.75787	5.30723	5.17563	5.34751	5.36494	5.3887	5.5937	5.19498	5.21349	0.196231
Slc24a4	0.0309595	-1.16649	-2.15988	12.456	0.000234686	0.0326003	-2.19372	1.16712	18.0719		-1.75601	-3.8201	-3.11078	-3.7625	-3.56226	-2.5918	-0.624913	-1.54296	-0.645058	-1.32853	-1.52592	-2.08283	-2.20892	-1.39956	-3.95801	-4.16741	-1.53759	-3.44344	-1.37615	-1.60789	-0.935923	-0.974653	-1.71397	-2.15988	1.13968
Naif1	0.17821	-0.158374	3.01342	11.9746	0.000295204	0.0367335	2.94982	0.235264	21.0731		3.24029	3.04771	3.27373	2.85281	2.73529	2.68678	2.54251	3.01748	3.28641	3.09266	3.1968	3.2437	2.962	2.93059	2.80956	2.70867	3.05173	2.8833	2.8893	3.25035	3.2071	3.31723	3.08278	3.01342	0.222381
Sgcd	0.0772418	-0.47748	3.77934	11.8055	0.000320347	0.0377241	3.72649	0.487063	18.5392		3.91972	3.54286	2.89002	3.75718	2.9581	4.00466	3.86069	4.03549	4.11811	3.81743	3.99115	3.64972	3.67628	3.66424	3.47156	2.68844	3.53418	3.68752	4.1076	4.0977	4.24277	4.26163	4.94776	3.77934	0.488096
Hif3a	-0.788751	-0.281182	2.5385	11.7371	0.00033117	0.0383778	2.51397	0.847224	13.3148		1.54433	1.5308	1.3925	2.12922	2.69941	3.68645	3.70433	2.87345	2.93118	3.51672	2.74426	0.620038	1.80759	1.81523	2.50017	3.12465	3.25585	3.66909	2.48901	2.62683	2.06293	2.77646	2.88503	2.5385	0.81859
Cd200	-0.117644	-0.217561	7.33792	11.6397	0.000347285	0.039409	7.28674	0.25574	16.026		7.42195	7.2168	6.84858	7.00653	7.3254	7.12855	7.484	7.82719	7.60839	7.2918	7.61941	7.01728	7.15362	7.10275	7.20253	7.52624	7.36444	7.35315	7.48112	7.58235	7.41602	7.60914	7.18482	7.33792	0.239356
Ptch2	0.389631	-0.302466	3.90739	11.4349	0.000384019	0.0416414	3.83896	0.489388	21.4075		4.55536	4.10918	3.51451	3.59548	3.52557	3.48496	2.79507	4.31771	4.6279	3.59536	4.14689	4.13594	3.72248	4.19279	4.16945	3.57828	3.15081	3.27861	4.01266	3.85758	4.47776	4.66242	4.36325	3.90739	0.502057
Bik	0.301062	-0.360142	1.94581	11.4054	0.000389638	0.041951	1.88198	0.46752	20.5803		2.07964	1.68528	2.40834	1.70027	1.04507	1.95633	1.63757	2.17438	2.63246	1.9566	2.24781	1.90627	2.17241	2.12751	1.62596	0.776059	1.49788	1.75737	1.795	1.88232	2.463	2.57027	2.65581	1.94581	0.470132
Car10	-0.0709991	-0.718974	1.27305	11.3309	0.000404267	0.0429174	1.23094	0.728026	17.5812		1.39034	1.55632	0.371086	0.708786	0.888206	-0.179876	1.47913	2.14826	1.927	2.29755	1.80295	-0.0073933	0.0978922	0.998679	1.3605	0.836144	0.85436	1.7496	1.47145	1.78871	2.13659	2.13868	1.46509	1.27305	0.72568
Gnptab	-0.175008	0.147101	5.92042	11.2821	0.000414165	0.0430646	5.86347	0.2324	9.48253		5.83498	6.14873	5.93215	6.09136	6.41178	6.06189	6.12533	5.83628	5.81651	5.95531	5.63533	5.46473	5.68942	5.77975	5.98986	6.36209	5.94742	6.04314	5.97505	5.9164	5.75078	5.56075	5.84063	5.92042	0.229286
Dapk2	0.333073	-0.197624	3.10212	11.1178	0.000449503	0.0448941	3.03354	0.382324	21.8692		3.68734	3.29511	3.64491	3.03634	2.47592	2.78554	2.62891	3.01387	3.53823	3.21545	3.66181	2.81193	3.36597	2.92439	2.70865	2.60886	2.69213	3.05714	3.18305	2.72276	3.18643	3.75554	3.3485	3.10212	0.388348
Iqgap2	-0.323136	-0.193242	4.60381	11.054	0.000464087	0.0454027	4.55984	0.386453	14.055		4.69039	4.48853	4.90312	4.38722	4.54674	4.50354	5.15878	5.05938	4.63392	4.73193	4.51364	3.76694	3.90013	3.99241	4.54329	4.50953	4.62022	5.21286	5.04493	4.96402	4.61038	4.64199	4.46376	4.60381	0.369896
H3c4	0.298866	-0.441037	-0.553912	10.9279	0.000494476	0.0477074	-0.615636	0.531422	20.2064		0.241123	-0.399197	-0.837117	-1.02593	-1.67296	-0.802869	-1.03902	-0.104197	-0.20609	-0.566856	-0.297986	-0.104938	-0.612196	-0.926212	-0.670761	-1.45339	-0.300508	-1.38589	-0.2846	-0.0227472	-0.125436	-0.285529	0.143324	-0.553912	0.518591
Ier5	0.505241	-0.0326538	5.17225	10.7516	0.000540672	0.0505486	5.0936	0.497933	23.7126		5.67012	5.00097	6.42044	4.73763	4.26198	4.80119	4.77607	4.99489	5.03054	5.16831	5.46872	5.96838	5.68206	5.75244	5.05485	4.40554	4.98029	4.69051	5.04111	4.76024	5.44197	5.51935	5.33426	5.17225	0.513193
Rnft1	0.305934	-0.12406	5.06856	10.7264	0.000547643	0.0506937	4.9994	0.323938	22.4377		5.48158	5.099	5.0749	5.04732	4.33511	5.05348	4.9573	5.05587	5.05227	5.22955	5.4409	5.24315	5.64592	5.37827	4.88136	4.18213	4.9118	4.80183	4.97789	5.13147	4.9115	5.20803	5.47615	5.06856	0.336171
Hapln4	0.556681	-0.260161	0.419229	10.7039	0.000553954	0.0509671	0.343703	0.608594	22.2814		1.31744	0.933428	0.327363	0.445944	-0.757245	-0.12758	0.203933	-0.0731373	0.777812	1.7408	0.653525	0.737256	0.788322	0.13574	0.655727	-0.776845	-0.06756	0.306466	0.388442	-0.0513182	0.414283	0.234538	1.43493	0.419229	0.615124
Rasgef1c	-0.562634	-0.176036	3.66129	10.6005	0.000584001	0.0532406	3.62595	0.599285	13.1707		3.50001	3.37615	2.89751	3.27412	4.27423	3.4975	4.18402	4.35815	3.60838	3.89862	3.757	2.30476	2.38689	3.22617	3.97211	4.54372	3.99226	4.40642	3.90599	3.65143	4.09352	3.81834	3.28229	3.66129	0.5908
Commd10	0.129567	0.0857012	4.43619	10.5949	0.000585678	0.0532406	4.36911	0.145446	2.2537		4.5565	4.50937	4.64714	4.58345	4.4985	4.31919	4.24548	4.34814	4.34492	4.54822	4.53743	4.5086	4.43202	4.52342	4.55856	4.48393	4.28028	4.46694	4.1648	4.13939	4.3016	4.54492	4.48966	4.43619	0.139603
Selenbp1	-0.160341	-0.238251	5.49286	10.5264	0.000606627	0.0548167	5.44374	0.296048	15.6784		5.3893	5.19215	5.31978	5.61261	5.00402	5.78926	5.83629	5.59052	5.67307	5.69575	5.58536	5.38987	5.04888	5.28936	5.37407	4.89572	5.58158	5.64195	5.84461	5.88753	5.54432	5.8782	5.27164	5.49286	0.286945
Unc119b	0.189391	0.0186085	5.46479	10.461	0.000627392	0.0563576	5.39691	0.181203	0.291762		5.80481	5.63088	5.84326	5.33948	5.34026	5.31082	5.33232	5.39057	5.45037	5.38356	5.47602	5.57711	5.64213	5.5187	5.63398	5.30145	5.14515	5.17272	5.42447	5.31964	5.55846	5.69572	5.39818	5.46479	0.184678
Igsf9	0.475478	-0.195338	4.20546	10.423	0.000639809	0.057135	4.13148	0.507851	22.453		4.5756	3.81715	4.13161	4.02824	3.37452	3.74197	3.90983	3.82903	5.01032	3.71867	5.01051	4.69524	4.86058	4.80579	4.16945	3.44232	4.21072	3.42735	3.85651	4.02601	4.46352	4.97472	4.64594	4.20546	0.531587
Lypd8l	0.295735	-1.46919	-0.165103	10.3299	0.000671386	0.0589151	-0.201577	1.49614	18.7291		1.18318	-0.728342	-0.485608	-0.874251	-4.81225	-0.349199	0.727014	0.230545	2.55337	-1.08606	0.412846	0.47004	-0.935589	-1.28014	-1.57784	-2.31255	0.568261	-1.19375	0.635042	0.644712	1.34289	2.23048	0.839831	-0.165103	1.57621
Fhl3	0.322518	-0.126854	3.13994	10.078	0.000765652	0.0635156	3.07022	0.340296	22.4832		3.26819	2.8827	3.42918	3.26326	2.51771	2.94055	2.8891	2.93203	3.50971	2.98789	3.14142	3.57557	3.48077	3.44128	3.16194	2.52464	2.65537	2.81416	3.0003	2.96669	3.50844	3.65462	3.67312	3.13994	0.351985
Sytl5	0.967684	-0.328638	-0.170847	10.0641	0.000771253	0.0636325	-0.260409	1.01534	22.7247		0.884635	-0.648437	-0.268779	-0.572234	-1.33869	-0.00457874	-0.303547	-0.342637	-0.389276	-1.0421	0.700261	1.23927	0.713242	-0.228818	-0.228187	-1.25228	-0.979739	-1.86971	-1.92553	-0.37327	1.12852	0.697455	2.47496	-0.170847	1.05671
Tcap	-0.745839	0.112059	2.66682	10.0315	0.000784569	0.0640352	2.63217	0.762142	11.4604		2.05422	0.768557	2.29373	3.69182	2.36121	3.52839	2.96746	2.53846	2.96213	1.7218	2.62011	2.16528	2.22741	2.41537	3.01672	2.97901	4.53804	3.51021	2.86879	2.7143	2.87391	2.9402	1.5798	2.66682	0.779753
Ipo5	-0.2071	0.119654	6.52503	10.0148	0.000791515	0.0642566	6.46989	0.244486	10.1317		6.18855	6.65762	6.63738	6.51204	7.01673	6.3759	6.59764	6.64554	6.42493	6.39176	6.26127	6.07801	6.44309	6.48823	6.51313	7.13462	6.69094	6.75596	6.55399	6.69509	6.42337	6.36863	6.22135	6.52503	0.246983
Sirt4	0.0401987	-0.15765	4.05286	9.99004	0.000801884	0.0647521	3.99444	0.165446	18.7314		4.06201	3.78873	4.0815	3.9609	3.76305	4.01633	4.07128	4.16651	4.18686	4.19457	4.22355	4.16935	3.98237	3.97301	3.92148	3.75404	4.10732	3.98438	3.93423	4.18143	4.3442	4.12845	4.22026	4.05286	0.155684
AI429214	-0.0597204	-0.332103	2.0195	9.91908	0.000832485	0.0658676	1.96869	0.343638	17.2345		1.8771	1.78218	1.18767	2.01078	1.35281	2.033	2.06697	2.35651	2.20443	2.16786	2.28405	1.73831	2.27387	1.83521	1.70792	1.6557	2.29206	2.05733	2.11823	2.47983	2.29299	2.44025	2.23351	2.0195	0.33422
Syt15	0.334777	-0.065517	4.60632	9.68582	0.000942382	0.0723119	4.53481	0.333557	23.189		4.88135	4.40087	4.55062	4.63072	3.88144	4.23307	4.37737	4.42766	4.82281	4.48014	5.04638	5.04328	5.0345	5.20168	4.76172	4.24582	4.35956	4.53862	3.92433	4.56819	4.96506	4.86	4.71031	4.60632	0.353286
Sost	0.683645	-0.739721	6.03009	9.68093	0.000944849	0.0723119	5.9601	1.00488	20.813		6.76692	5.97	4.4175	5.43578	4.20811	5.68346	5.38789	6.00405	7.40344	5.34476	7.0719	6.49248	7.56405	6.92095	5.2053	4.15879	6.35997	4.28392	6.11875	6.56877	6.89683	7.77503	6.65332	6.03009	1.08664
Vstm2b	0.445216	-0.604824	0.582861	9.61883	0.000976792	0.0730477	0.518651	0.750128	20.3751		1.30671	0.309777	0.963233	-0.00109439	0.278665	-1.83686	0.226277	1.16757	2.10394	1.09256	1.20044	0.141817	0.634038	0.495078	0.634924	-0.0229984	-0.264837	0.219081	0.61876	0.552785	1.25299	1.85784	0.475113	0.582861	0.796861
Ccdc85b	-0.2609	0.0217398	6.16337	9.57843	0.00099821	0.0742835	6.11238	0.270152	11.76		5.90285	5.62234	5.92941	6.2174	6.14865	6.50703	6.27115	6.39476	5.94891	5.89086	5.98984	6.35403	5.91819	6.06521	6.23331	6.33664	6.85673	6.41959	6.18591	6.14018	6.45504	6.05037	5.91899	6.16337	0.26952
Cdh3	0.362871	-0.295442	3.53142	9.53191	0.0010235	0.0757939	3.46387	0.464268	21.3146		3.71801	3.29005	2.68009	3.15866	2.53002	3.40511	3.04178	3.89334	3.8977	3.57257	4.08072	4.35352	3.66138	4.32227	3.6915	3.06313	3.14087	3.27591	2.9845	3.54093	3.93118	4.05694	3.93256	3.53142	0.498219
Rab3gap1	-0.053394	0.147022	5.88698	9.46305	0.00106224	0.0779025	5.82545	0.155209	7.57265		5.80529	5.98574	5.95118	6.01406	6.32322	5.86502	5.94469	5.80056	5.64234	5.86078	5.92982	5.69712	5.9543	5.86683	5.97752	6.15836	5.95548	5.88711	5.73463	5.92376	5.7867	5.63886	5.69713	5.88698	0.159602
Cpt1a	-0.113895	0.377953	7.04411	9.24617	0.00119504	0.0859808	6.97984	0.392798	7.21261		6.77958	7.11064	7.02937	7.12118	8.0106	7.27081	6.82259	6.94412	6.4861	6.91104	7.3783	6.78543	7.03555	7.01316	7.53015	8.13527	7.20464	7.2337	6.45543	6.68484	6.76046	6.79827	6.5133	7.04411	0.427502
Det1	0.194255	-0.025143	3.0316	9.20695	0.00122094	0.0870191	2.9645	0.18795	23.3894		3.30637	3.27219	3.38188	2.90967	2.75988	2.89388	2.9373	2.87743	3.09373	3.08277	3.03301	3.34875	3.04088	3.00595	3.0446	2.7561	2.75864	2.9695	2.96853	2.88987	3.10068	3.02153	3.2738	3.0316	0.184175
Klf15	-0.419411	-0.0886505	5.38358	9.19107	0.0012316	0.0873689	5.34097	0.43821	12.8207		5.10825	4.81793	5.35492	5.69629	4.9161	6.10213	5.93878	5.37588	5.59623	5.54177	4.93517	4.67212	5.21458	5.27785	5.20883	4.74618	6.36354	5.85123	5.52017	5.84553	5.39771	5.40957	4.93165	5.38358	0.447609
Cdk2ap2	0.181147	-0.165969	5.76711	9.17253	0.00124417	0.08785	5.70356	0.242665	21.0187		5.67012	5.77505	6.12485	5.6024	5.44904	5.70119	5.72006	5.89685	5.97522	5.72068	5.79726	5.99462	5.83487	5.85546	5.60218	5.08251	5.58097	5.38772	5.67338	5.76589	6.15303	6.10597	6.17421	5.76711	0.262195
Rab29	0.0943603	-0.1951	4.05088	9.15772	0.00125431	0.0879769	3.99124	0.217445	19.5463		4.16207	3.82941	4.13795	3.82895	3.53374	4.07189	3.94225	4.29557	4.11122	4.07615	4.32645	4.13238	4.0179	4.03622	3.9845	3.48986	4.04296	3.99264	4.12644	4.2103	4.0749	4.32067	4.42592	4.05088	0.224996
Ankrd11	-0.0880531	0.100967	7.29717	9.08667	0.00130425	0.0896623	7.23795	0.136442	9.01163		7.24667	7.32854	7.12245	7.37569	7.5183	7.37261	7.43673	7.14487	7.20041	7.21901	7.31073	7.31038	7.2545	7.38851	7.33358	7.54591	7.39629	7.4028	7.28144	7.38507	7.13923	7.08416	7.03705	7.29717	0.13376
Map4k4	0.0678768	0.116348	7.45724	9.08524	0.00130527	0.0896623	7.39182	0.126279	4.1377		7.65234	7.53073	7.54347	7.57984	7.48997	7.46318	7.37557	7.33994	7.23606	7.40146	7.54588	7.45002	7.62325	7.69261	7.60007	7.47519	7.28619	7.51554	7.31373	7.43613	7.37247	7.32667	7.26629	7.45724	0.128892
Lgr6	0.542581	-0.373275	4.59951	9.05732	0.0013255	0.0898323	4.52687	0.654149	21.6465		5.11364	4.38908	4.28377	4.49333	3.15371	4.69266	4.42523	4.10673	5.65483	3.9954	5.3996	5.23984	5.21797	5.02816	4.29244	3.16035	4.64973	3.5171	4.3562	4.48731	5.0722	5.69076	5.36857	4.59951	0.716811
Ccdc42	0.697221	-0.430688	0.99747	8.97352	0.0013883	0.0916336	0.920475	0.814459	21.8476		2.11079	0.598849	0.434283	0.609319	-0.882136	0.844143	0.333081	0.32684	2.13822	0.245118	2.0515	1.88102	1.9287	1.41615	0.774611	0.0034463	0.933261	0.219081	0.682816	0.304846	2.07796	2.60235	1.30757	0.99747	0.883717
Cdk20	0.19322	-0.0184472	3.30846	8.93549	0.00141785	0.0919848	3.24125	0.18598	23.5219		3.66022	3.45061	3.3792	3.18769	3.27566	3.16155	2.97077	3.37648	3.37819	3.32442	3.48625	3.30195	3.47225	3.45641	3.39011	3.23199	2.95672	3.13381	3.2159	3.02601	3.37479	3.64439	3.23931	3.30846	0.186773
Sec14l5	-0.518297	-0.147804	1.07608	8.905	0.00144205	0.0929574	1.03843	0.548732	13.0761		0.840711	1.34808	0.91973	0.931041	0.888206	0.920642	1.93075	1.71321	0.724655	1.38597	0.926777	-0.444743	0.592744	0.426509	1.22788	1.07929	1.49788	2.10686	1.75831	1.16286	1.12852	1.20887	0.475113	1.07608	0.551814
Plk5	-0.0631961	-0.962377	-1.05118	8.84122	0.00149414	0.0945103	-1.08696	0.966786	17.7271		-0.899741	-1.76498	-3.69614	-3.18468	-1.22403	-2.74096	-0.624913	0.153856	-0.554664	0.153569	-0.603818	-0.778561	-0.71215	-0.926212	-1.57784	-0.647781	-1.1003	-0.872528	-1.31231	0.0597201	0.390388	-0.246916	-1.46619	-1.05118	1.0308
Ppp2r3d	0.195002	-0.0363755	5.83962	8.82075	0.00151128	0.0948372	5.77274	0.190777	23.1695		5.82186	5.7088	6.02103	5.65011	5.72407	5.62465	5.52093	5.88652	5.69971	5.77276	5.92491	6.18119	6.08522	6.01648	5.79031	5.80041	5.81618	5.53237	5.50253	5.87998	6.10015	6.09192	6.1593	5.83962	0.206383
Npm3	0.234409	-0.176525	3.9256	8.74642	0.00157537	0.0960663	3.86028	0.289489	21.4151		4.06041	3.72077	4.25926	3.66318	3.26588	3.81393	3.88371	4.16651	3.95074	3.81892	4.14267	4.29258	4.15543	4.21456	3.68392	3.21511	3.88718	3.5353	3.8408	3.90668	4.22599	4.21398	4.37123	3.9256	0.314388
Kif14	0.541209	0.11788	-0.183598	8.73704	0.00158367	0.0960663	-0.266897	0.54471	0.799615		-0.29901	-0.335237	0.963233	0.0503806	-0.605946	0.21383	-0.547058	-0.674319	-0.20609	0.209192	0.355599	0.699232	0.238401	0.219184	0.169085	-0.822567	-1.1003	-0.92134	-1.25118	-0.447277	-0.0913915	0.0607342	-0.0998993	-0.183598	0.559321
Tubb6	0.177926	-0.324325	5.66901	8.73443	0.00158599	0.0960663	5.60903	0.370049	19.814		5.91746	5.63338	5.47499	5.27873	4.63864	5.43881	5.51754	5.9578	6.15424	5.45624	5.79008	5.95936	6.0594	5.84565	5.58398	4.65945	5.71318	5.59391	5.98143	5.71112	6.05288	6.24666	5.72232	5.66901	0.407572
Map3k6	-0.473468	-0.240218	5.19156	8.7206	0.00159832	0.0960663	5.15427	0.540865	13.7956		4.90198	4.65328	5.25708	5.16438	4.41027	6.28899	6.04119	5.31994	5.35303	5.66458	5.36557	4.52771	4.52551	4.56687	4.78315	4.49911	5.93597	6.03915	5.74545	5.31545	4.80029	5.28581	4.96105	5.19156	0.561755
Ggnbp2	-0.120829	0.114781	6.30496	8.71783	0.0016008	0.0960663	6.24668	0.169949	9.31106		6.31164	6.30178	6.66097	6.48453	6.4691	6.32579	6.40603	6.35357	6.17833	6.29413	6.17876	6.00634	6.13371	6.11134	6.35398	6.57734	6.43679	6.46243	6.38587	6.32833	5.98071	6.09615	6.17649	6.30496	0.175574
Paqr4	-0.252654	-0.0481562	5.02655	8.6752	0.00163957	0.0963191	4.97677	0.266675	12.7633		4.72503	5.04969	4.656	4.80099	5.46782	5.28332	5.08046	5.38499	5.01678	5.00831	4.76699	4.92676	4.57935	4.7595	5.07719	5.49385	5.10992	5.06172	5.22109	5.10096	5.19539	5.26592	4.57856	5.02655	0.267965
Art3	-0.402306	-0.0552316	6.41986	8.66402	0.0016499	0.0963191	6.37587	0.415386	12.5538		6.17866	6.39105	6.30331	6.75272	6.97982	6.48436	6.6887	6.58233	6.40536	6.6083	6.32697	5.29187	5.42625	5.96263	6.51775	6.8098	6.19646	7.11334	6.85592	6.59234	6.41081	6.58908	6.18897	6.41986	0.432077
Lmcd1	0.440242	-0.318718	6.34988	8.64707	0.0016657	0.0963191	6.2799	0.539314	21.5429		6.79931	6.06861	5.70595	5.94816	4.99886	6.38577	5.73328	6.55928	6.5216	6.19228	7.12354	7.0269	7.06156	7.0512	6.36191	5.28471	6.54878	5.63775	6.0623	6.41148	6.96465	7.06822	6.53123	6.34988	0.599699
Unkl	-0.127257	0.212041	3.93631	8.63718	0.001675	0.0963191	3.87615	0.247875	8.21767		3.74209	4.08162	3.91054	3.96426	4.63864	4.0705	3.9871	3.92829	3.57373	3.86438	3.98487	3.67443	3.79482	3.99538	4.07994	4.6022	3.93206	3.98272	3.71241	3.9984	3.69801	3.6263	3.69237	3.93631	0.264394
Rnaseh2c	0.111386	-0.205875	4.47465	8.62054	0.00169077	0.0964948	4.4146	0.234337	19.7323		4.46663	4.14886	4.66811	4.12145	4.11994	4.63139	4.3935	4.62404	4.48337	4.58373	4.57344	4.81008	4.40991	4.47119	4.28579	3.99877	4.37942	4.28123	4.35988	4.5009	4.98115	4.78744	4.8368	4.47465	0.251733
Sgms1	-0.212695	0.0331914	5.79843	8.57868	0.00173116	0.0970776	5.74538	0.22323	11.5125		5.64107	5.72107	5.6343	5.8261	5.87682	6.10282	6.02056	5.946	5.63636	5.91789	5.93064	5.1893	5.68082	5.772	5.71364	5.96083	6.12515	6.17633	5.71944	5.96402	5.54838	5.51935	5.74093	5.79843	0.226881
Uri1	-0.120809	0.0989616	5.39415	8.52533	0.00178417	0.0988521	5.33621	0.160147	9.59857		5.27843	5.26231	5.48435	5.55139	5.64988	5.43283	5.43601	5.41406	5.3354	5.48751	5.41894	5.01454	5.3898	5.51767	5.42418	5.60595	5.53238	5.56264	5.33137	5.42061	5.2462	5.24575	5.02318	5.39415	0.162966
Fhdc1	0.309495	0.0198483	2.83358	8.44573	0.00186658	0.101565	2.76115	0.301186	0.191174		3.05408	2.88605	3.64045	2.60855	2.77029	2.40994	2.45535	2.77019	2.5635	2.5872	3.32162	3.27635	3.14096	3.06635	2.69364	2.59153	2.45067	2.41772	2.82688	2.95596	2.99373	2.76234	2.92897	2.83358	0.319995
Gabrq	-0.214769	-0.606387	1.00892	8.33772	0.00198511	0.106703	0.969851	0.650524	16.661		1.39034	0.996927	-0.302729	0.756061	1.06776	0.47287	1.15736	2.0028	1.67946	1.35343	1.37384	-0.402785	0.484021	0.461201	0.25339	1.1161	0.0784489	1.71807	1.85184	1.56228	0.750928	1.57494	1.80873	1.00892	0.69068
Ctns	-0.210956	-0.0471565	5.25568	8.23477	0.00210575	0.11086	5.20431	0.225732	12.8868		5.16723	5.11626	5.33918	5.08175	5.42067	5.14932	5.36542	5.52795	5.10262	5.12558	5.11267	4.81342	4.77894	4.96686	5.37485	5.55658	5.3322	5.643	5.49531	5.41736	5.31604	5.26759	5.40985	5.25568	0.226437
Pnrc1	0.25764	-0.0170428	5.77598	8.2325	0.0021085	0.11086	5.70631	0.249876	23.666		5.86041	5.56798	6.44718	5.55028	5.41626	5.8443	5.55499	5.72912	5.7343	5.75145	6.0531	6.22575	5.97955	5.95543	5.65544	5.43799	5.69235	5.45858	5.34195	5.76435	5.74314	5.91751	6.1662	5.77598	0.277195
St6galnac3	0.311865	0.413552	2.28891	8.17909	0.00217432	0.113431	2.20779	0.508921	3.56216		2.67497	2.64573	3.85388	2.66743	2.70304	1.93189	2.21955	2.0173	1.62248	2.27601	2.7066	1.91459	2.38689	2.46322	2.75759	2.43033	1.28574	2.57116	1.8237	1.3817	1.87769	1.94381	2.4897	2.28891	0.553453
Nox4	-0.0651203	-0.642677	6.09226	8.14962	0.00221158	0.114197	6.04836	0.651639	17.5662		6.51018	5.35852	4.43564	5.77872	4.64808	6.83503	6.4506	6.56977	6.67863	5.93001	6.77216	5.90506	6.20951	6.1764	5.42872	4.94431	6.55347	5.7226	6.55292	6.87667	6.19458	6.94125	6.64922	6.09226	0.720297
Gal3st3	0.33908	-0.531274	0.795849	8.10208	0.00227318	0.116478	0.734501	0.629387	20.1114		1.19486	0.289633	-0.110069	0.445944	-0.343968	1.03976	0.0370173	0.658283	1.85462	0.331203	1.27438	1.19897	1.35563	0.938395	0.456733	-0.223072	0.82155	0.077199	0.940348	0.828431	1.6041	2.5039	1.1307	0.795849	0.698997
Ppat	-0.186535	0.279366	3.94658	8.09784	0.00227877	0.116478	3.88719	0.336915	8.36103		3.74606	4.12632	4.4266	3.91478	4.7964	3.81059	3.90291	4.12191	3.56115	3.86438	3.70256	3.60672	3.61057	3.79917	4.13838	4.93145	4.01239	4.21643	3.88742	3.7143	3.74587	3.39254	3.74248	3.94658	0.373712
Nup50	-0.146402	0.178459	4.88501	8.07726	0.00230608	0.116628	4.8263	0.232862	8.78468		4.94324	4.96569	5.49798	5.05522	5.25262	4.84028	5.03609	4.82393	4.61335	4.63625	4.63087	4.67824	4.62231	4.60033	4.94928	5.19003	4.88028	5.26628	5.10095	4.78974	4.65744	4.65607	4.6688	4.88501	0.25411
S100a16	0.167376	-0.145731	6.32985	8.07487	0.00230928	0.116628	6.26638	0.21869	21.1007		6.40257	6.23783	6.0402	6.18646	5.83403	6.4883	6.1104	6.43516	6.35342	6.28202	6.52873	6.54802	6.55684	6.56276	6.30049	5.87526	6.26173	6.11751	6.19624	6.20993	6.72538	6.65652	6.67686	6.32985	0.24469
Nbr1	-0.0835224	0.0805267	7.06308	7.95491	0.00247604	0.122439	7.00414	0.119356	9.37392		7.08311	7.11816	6.99047	7.10833	7.18426	7.17549	7.2301	7.07336	6.86825	6.95356	7.07394	6.92659	7.09545	7.11386	7.08115	7.16221	7.16494	7.16394	7.02473	7.2262	6.90687	6.82429	6.90163	7.06308	0.11768
Gja6	0.310837	-0.725565	-0.104436	7.94402	0.0024918	0.122818	-0.160043	0.789187	19.4985		0.4889	-0.812933	-0.565786	-0.197262	-2.21433	0.253807	0.0620777	-0.342637	1.23599	-0.234501	0.77494	-0.283773	0.414624	-0.0230172	-0.835173	-2.07268	0.15945	-1.07854	0.159966	0.49468	0.48368	1.31592	0.414581	-0.104436	0.882227
Efcab2	-0.224999	0.364227	2.06967	7.92759	0.00251582	0.123601	2.00986	0.428705	8.20176		1.86983	2.50867	2.1124	2.34556	3.16427	1.88811	2.32166	2.29832	1.3339	2.13473	2.00881	1.40199	1.82553	2.03266	2.44746	3.11862	2.07261	2.27336	1.8657	1.67993	1.98529	1.50878	1.40413	2.06967	0.474641
Cbr2	0.0792095	-0.391337	6.95647	7.90529	0.0025488	0.124567	6.90166	0.402333	18.6727		7.11323	6.35394	6.36813	6.6749	6.22759	7.18165	6.95934	7.18557	7.29309	6.76769	7.25589	7.13054	7.23911	7.12658	6.59619	5.80418	7.23065	6.74427	7.13403	7.18105	7.31888	7.82996	7.28226	6.95647	0.451536
Btc	-0.108224	-0.432309	2.80332	7.90085	0.00255544	0.124567	2.7565	0.452393	17.0014		2.98178	2.59738	2.0666	2.89566	2.15417	3.21822	3.32924	3.18742	3.35214	2.70151	3.1968	2.88996	2.58941	2.65523	2.04402	1.54304	2.8139	3.06343	3.08571	3.40557	2.65071	3.39864	2.65581	2.80332	0.488937
Cipc	-0.176644	0.0612463	5.57442	7.8943	0.00256525	0.124567	5.5194	0.193771	10.8706		5.39057	5.60462	5.58758	5.63491	6.04491	5.47678	5.91706	5.60259	5.52611	5.57832	5.45289	5.24892	5.33058	5.32806	5.57718	5.90712	5.59013	5.83754	5.63594	5.56643	5.43615	5.33357	5.60363	5.57442	0.201456
Jarid2	-0.133024	0.149917	4.96365	7.89226	0.0025683	0.124567	4.90506	0.202865	8.95483		4.93456	4.83453	5.51999	5.18684	5.28988	5.01474	5.29052	4.84441	4.79944	4.83277	4.88548	4.69161	4.7274	4.96761	4.93871	5.11394	4.84704	5.26424	5.04035	4.89176	4.76356	4.76163	4.72284	4.96365	0.219921
Fbxl20	-0.133589	0.0810384	6.17299	7.83765	0.0026518	0.127264	6.11592	0.161452	10.121		6.07544	6.05077	5.92895	6.4129	6.43324	6.35681	6.47354	6.00586	5.96571	6.18363	6.10287	5.92116	6.08801	6.15867	6.23936	6.27895	6.29124	6.35027	6.07018	6.28862	6.04716	5.99708	6.25842	6.17299	0.167773
Pigw	-0.16386	0.333173	1.96253	7.82969	0.0026642	0.127264	1.90109	0.370924	7.84807		1.91994	2.20419	2.89751	2.44508	2.5703	1.69835	2.16854	2.12166	1.60297	1.79633	1.67619	1.35385	1.76175	1.79498	2.12829	2.60022	1.81368	2.4128	1.89979	1.64474	1.63493	1.49746	1.49464	1.96253	0.407792
Gabpb1	-0.0291262	0.175131	4.30556	7.81733	0.00268361	0.127632	4.24251	0.174501	6.83492		4.309	4.27844	4.77165	4.33499	4.49432	4.2002	4.23862	4.29557	4.01856	4.09842	4.35716	3.99984	4.36922	4.43456	4.39343	4.71351	4.45222	4.30927	4.21846	4.28219	4.13185	4.1647	4.16161	4.30556	0.189113
Pabpc1l	-0.29972	-0.0224414	0.281293	7.78446	0.00273597	0.12899	0.232715	0.309583	12.3352		0.218419	-0.186739	0.162967	0.366938	0.683081	0.777141	0.312343	0.620784	0.102492	0.474286	-0.0981417	-0.322363	-0.125097	0.13574	0.25339	0.54355	0.400674	0.408742	0.481426	0.413376	0.390388	0.389637	0.0667167	0.281293	0.282764
Cited4	0.455399	-0.113497	0.268439	7.76074	0.00277443	0.130065	0.193511	0.462249	23.0142		0.171908	0.0472202	0.0328982	0.0503806	-0.285286	0.193419	-0.271887	-0.168399	0.284924	0.380491	0.76031	1.1003	0.592744	1.04516	0.634924	-0.28573	-0.0073719	-0.354007	-0.628876	0.327215	1.09934	0.811615	0.642818	0.268439	0.497752
Fbxl13	0.215767	-0.401545	1.42017	7.75147	0.00278963	0.130306	1.36045	0.455929	19.8009		1.84781	1.3383	1.04649	1.39648	0.782444	0.489709	1.51587	1.54323	1.48005	1.84981	2.01499	0.82815	1.30539	1.4852	1.2417	0.287909	1.26148	1.90467	1.39702	1.54329	1.6041	2.02494	2.47496	1.42017	0.506236
Srp72	-0.0985809	0.160597	6.4044	7.71638	0.00284798	0.131138	6.34428	0.189186	8.30353		6.23418	6.56951	6.68931	6.48511	6.84307	6.19458	6.43479	6.4127	6.28009	6.26817	6.28223	6.01653	6.41041	6.38332	6.43931	6.89326	6.45194	6.54869	6.44767	6.37235	6.13427	6.2513	6.25842	6.4044	0.209452
Gabre	-0.0990094	-0.443677	4.05355	7.71598	0.00284865	0.131138	4.00659	0.461196	17.0994		4.28871	3.83984	3.4188	3.80292	3.38133	3.86484	4.36609	4.31037	4.44554	3.92654	4.58698	2.99962	3.93152	3.62078	3.64544	3.41056	4.1276	4.67006	4.53278	4.33282	4.02145	4.58828	5.11877	4.05355	0.508115
Eif4ebp2	0.251161	-0.0352534	8.00627	7.67062	0.00292605	0.132739	7.93724	0.245724	23.3749		8.18213	8.18135	8.26887	8.01343	7.40231	8.05	7.84147	7.68313	8.19259	8.02267	8.17959	8.45369	8.27199	8.35668	8.02556	7.29123	7.82113	7.78536	7.99556	8.0139	8.0453	8.05453	8.01162	8.00627	0.276852
Irf2bp2	0.217564	-0.187933	6.38406	7.65378	0.00295539	0.132739	6.31962	0.284172	21.1534		6.65354	6.15709	6.94441	6.0693	5.69976	6.44713	6.44436	6.45127	6.57638	6.43396	6.48129	6.47219	6.53486	6.45311	6.15876	5.68466	6.10398	6.19506	6.34903	6.26492	6.44673	6.81719	6.99438	6.38406	0.325808
Ptpru	0.0569352	-0.237647	4.01084	7.56213	0.00312069	0.138382	3.95354	0.247159	18.7501		4.07944	4.00183	3.41358	3.64026	3.55598	4.31684	3.97725	4.12693	4.21925	4.26952	4.50708	4.0834	3.82634	4.18503	3.93217	3.64068	3.9359	3.76669	4.21034	4.13146	4.00384	4.3493	4.07626	4.01084	0.271518
Cdkn1c	-0.206914	-0.245927	5.11694	7.53909	0.00316382	0.138382	5.06975	0.330677	15.2867		5.09973	5.05119	4.53027	5.28412	5.02446	5.59286	5.43061	5.49983	5.22729	5.40307	5.22348	5.04423	4.92334	4.81671	4.81008	4.3305	5.01335	5.42724	5.55696	5.36223	5.26028	5.36352	4.41438	5.11694	0.353134
Gng11	0.0984797	-0.22736	5.36793	7.53754	0.00316674	0.138382	5.30883	0.248884	19.4094		5.51573	5.06088	5.16693	5.25012	4.6358	5.46671	5.23031	5.55616	5.54732	5.4615	5.52876	5.43756	5.45029	5.37714	5.5552	4.64062	5.30575	5.40019	5.4546	5.37973	5.67616	5.58302	5.78194	5.36793	0.281098
Wipi1	-0.0628195	0.143571	5.66458	7.53466	0.00317218	0.138382	5.60349	0.156141	7.81788		5.64905	5.68345	5.63374	5.78253	5.98545	5.78202	5.6318	5.58688	5.53772	5.53453	5.76419	5.28867	5.60367	5.75899	5.86813	6.0424	5.63094	5.78764	5.52291	5.57988	5.39321	5.6839	5.55363	5.66458	0.171914
Sh3rf2	0.402463	-0.481675	-0.305548	7.51602	0.00320764	0.13928	-0.370312	0.625461	20.6011		0.870142	-0.572726	-0.650684	-0.827039	-1.39964	-0.206752	-0.151768	-0.928521	0.910673	-0.566856	0.520944	-0.444743	0.0376188	-0.535779	-0.894422	-0.822567	-0.765188	-1.38589	0.042807	-0.788346	0.341378	1.12302	0.0667167	-0.305548	0.701583
Sult1a1	-0.403354	-0.322407	6.37509	7.49486	0.00324844	0.139445	6.33695	0.526175	14.5633		6.32	6.11836	6.22095	6.69248	5.76846	7.53921	6.91403	6.58993	6.47173	6.97344	6.60517	5.10001	5.66472	5.58312	5.77256	5.7938	6.44051	7.04094	7.01602	6.66165	6.1907	6.65046	6.4988	6.37509	0.571989
Creb3l1	0.298033	-0.115236	4.86523	7.49235	0.0032533	0.139445	4.79617	0.313223	22.4981		5.2402	5.15017	4.70595	4.4255	4.47323	4.57924	4.3471	4.86059	5.2712	4.49233	5.11123	4.90918	5.07161	5.15012	5.1723	4.64902	4.49056	4.62721	4.90086	4.45466	4.94572	5.78461	5.08761	4.86523	0.359521
Usp12	-0.0351362	0.168876	5.34786	7.48515	0.00326734	0.139445	5.28517	0.16985	6.99749		5.36496	5.38249	5.91425	5.34722	5.66112	5.25158	5.4282	5.28441	5.14539	5.23849	5.21277	5.30775	5.35857	5.3623	5.41963	5.62151	5.30055	5.39209	5.28762	5.42775	5.11201	5.09984	5.08032	5.34786	0.190247
Mplkip	0.187361	-0.0718214	3.70415	7.48377	0.00327003	0.139445	3.63832	0.194375	22.453		3.70786	3.64945	3.94711	3.67142	3.41711	3.60573	3.54013	3.73564	3.68922	3.69776	3.904	3.77153	3.73914	3.94571	3.59247	3.38313	3.62729	3.44431	3.33281	3.83629	3.87417	3.80232	4.28086	3.70415	0.213504
Zbtb16	-0.752697	-0.479992	5.26196	7.46801	0.003301	0.139979	5.24041	0.902643	14.1655		4.36305	4.27717	4.05326	4.72778	4.72682	6.40753	6.79179	4.43982	6.12377	6.12066	6.1791	4.08524	4.582	4.34683	4.37473	4.53468	7.04237	6.74354	5.6832	6.06397	4.45058	5.08099	5.82618	5.26196	0.992151
Glyr1	-0.0844219	0.13558	6.84555	7.44381	0.00334917	0.140842	6.78545	0.160572	8.36365		6.76325	6.92335	7.21027	6.87954	7.19251	6.75807	6.84622	6.8079	6.68154	6.80597	6.72914	6.67375	6.72303	6.7739	6.88313	7.28687	6.88876	6.90842	6.90227	6.79777	6.74465	6.70533	6.56208	6.84555	0.17656
Fmo1	-0.363865	-0.44495	8.11289	7.42745	0.00338217	0.141446	8.07593	0.584021	15.3573		8.18963	8.32737	7.80379	8.4558	7.67104	8.2007	9.07021	8.48843	8.77738	8.85465	8.20707	6.62293	7.38042	7.37749	7.65986	7.19789	7.7069	8.79908	9.07113	8.58293	7.74628	8.55666	7.84887	8.11289	0.641084
Vdac2	-0.0244298	0.109727	7.32348	7.38585	0.00346771	0.143834	7.26168	0.110056	7.16868		7.19619	7.44837	7.52378	7.46554	7.57223	7.35262	7.32778	7.243	7.2083	7.31826	7.15761	7.37343	7.25864	7.23909	7.4369	7.48622	7.32803	7.25566	7.28467	7.24523	7.29092	7.21872	7.20897	7.32348	0.115345
Mfn1	-0.139128	0.126851	5.56327	7.36237	0.00351702	0.145087	5.50542	0.191725	9.36369		5.47561	5.70214	5.66811	5.74005	6.01092	5.44529	5.71759	5.53238	5.35157	5.66789	5.45857	5.35131	5.27701	5.32394	5.7576	5.943	5.54625	5.78098	5.6876	5.53614	5.37278	5.26007	5.34848	5.56327	0.21099
Ankrd23	0.351917	-0.223687	1.88829	7.35227	0.00353845	0.145575	1.81963	0.412238	21.7579		2.12307	1.47837	1.61792	1.61736	0.726506	1.84296	1.82492	1.97334	1.88724	1.94572	2.34905	2.57002	2.55757	2.42419	1.7277	1.14014	1.98643	1.33731	1.47145	2.03282	2.30582	2.00108	2.4897	1.88829	0.466627
Tmem141	0.219274	0.0406606	3.4724	7.31331	0.00362252	0.146262	3.40292	0.213613	0.644908		3.50939	3.39277	3.37652	3.52217	3.52557	3.37824	3.37245	3.04605	3.40941	3.43548	3.65984	3.83208	3.68122	3.62844	3.50347	3.42286	3.35948	3.34203	2.99716	3.13463	3.68579	3.61848	4.03161	3.4724	0.234843
Ccdc69	0.294683	-0.106648	4.14834	7.31252	0.00362426	0.146262	4.07923	0.306905	22.5809		4.26813	4.37122	4.35219	4.3972	3.67343	4.17439	4.20667	3.7202	4.16209	4.44098	4.2552	4.38979	4.18699	4.54278	3.95543	3.08496	3.80355	3.74925	4.1076	4.1504	4.33953	4.37892	4.70083	4.14834	0.352641
Prlr	0.44237	-0.152027	2.94007	7.3011	0.00364933	0.146303	2.86641	0.461126	22.6752		3.44728	2.52599	2.8787	2.83824	1.8285	2.96484	2.96746	2.83712	3.04397	2.70151	3.52571	3.79651	3.50879	3.67166	2.64245	2.02832	2.79712	2.44204	2.37245	2.95237	3.2542	2.75284	3.84352	2.94007	0.528887
Maml3	-0.277818	0.277162	3.39078	7.29537	0.00366196	0.146303	3.33486	0.395329	9.09675		3.21757	3.51059	3.43434	3.60196	4.37886	3.48286	3.46461	3.44513	2.95061	3.34939	3.13576	3.00742	2.82607	2.56641	4.03301	4.36533	3.68543	3.74535	3.3253	2.9011	3.06338	3.25805	3.23931	3.39078	0.450079
Acap3	-0.248546	0.164921	5.60374	7.27696	0.00370292	0.146773	5.54917	0.303031	9.87326		5.25909	5.60767	5.70167	5.53511	6.39366	5.55985	5.49299	5.83883	5.40393	5.45767	5.22148	5.40619	5.24904	5.32276	5.85695	6.55852	5.69008	5.87242	5.67928	5.38507	5.63099	5.59037	5.17231	5.60374	0.342028
Zfp385c	0.361947	-0.0674224	-0.566692	7.25112	0.00376128	0.148268	-0.639233	0.360727	23.2339		-0.332144	-0.648437	-0.268779	-0.459935	-0.971839	-1.02403	-1.03902	-0.498967	-0.956175	0.0147797	0.233805	-0.532505	-0.518721	-0.37415	-0.835173	-0.529321	-0.578452	-1.02422	-0.883351	-1.05141	-0.519057	-0.136913	-0.0998993	-0.566692	0.366619
H2bc4	0.1106	-0.142338	5.3767	7.24	0.00378669	0.148268	5.31529	0.17895	20.3137		5.56381	5.34942	4.87871	5.46749	5.11914	5.29474	5.27051	5.53742	5.54349	5.48093	5.51902	5.70853	5.37312	5.48169	5.32702	5.03362	5.35172	5.05937	5.44077	5.31545	5.54635	5.62916	5.37255	5.3767	0.202722
Ripk4	-0.951511	-0.129744	0.346377	7.23037	0.00380884	0.148268	0.324597	0.969451	12.5327		-1.75601	0.933428	-0.140445	0.724717	1.30587	1.40187	1.78784	1.12802	1.03232	1.19714	-1.59949	0.424154	-1.27455	-1.01879	0.655727	1.18704	-0.868479	1.42778	1.02927	0.51431	0.460916	0.484484	-1.07046	0.346377	1.07297
Atf6b	0.163682	-0.119542	5.85194	7.21392	0.00384703	0.148984	5.78804	0.19867	21.4174		5.83451	5.78812	6.07779	5.40026	5.59285	5.73601	5.43362	5.97043	6.02371	5.81446	5.95172	6.22491	5.99102	6.02556	5.7431	5.72644	5.88031	5.51126	5.69489	5.95013	6.23371	6.12634	5.86346	5.85194	0.229467
Cmtm7	0.377204	-0.0782401	3.95136	7.19989	0.00387991	0.149495	3.87852	0.377723	23.1536		4.18128	3.68266	5.1092	3.73572	3.47342	3.89359	3.60125	3.82903	4.10949	3.70261	4.18436	4.27168	4.16954	4.05621	3.84882	3.12164	3.67399	3.65667	3.55017	3.71854	4.13005	4.41549	4.76588	3.95136	0.4355
Csrp2	0.201889	-0.521341	7.36941	7.1905	0.0039021	0.149969	7.3128	0.560459	19.3441		7.41479	6.69973	6.4856	6.93623	5.97461	7.56153	7.23562	7.56593	7.8816	6.97059	8.03467	7.64483	7.8469	7.74095	7.00644	6.07276	7.9478	6.79071	7.43682	7.69428	8.03184	8.43771	8.08446	7.36941	0.655328
Bcas3	-0.177471	0.0949683	5.23889	7.17449	0.00394026	0.150367	5.18317	0.20688	10.277		5.00341	5.29362	5.34878	5.10095	5.67411	5.32203	5.15077	5.3045	5.0648	5.16831	5.01975	5.09819	4.95526	4.99006	5.41201	5.85725	5.4259	5.28792	5.32511	5.31475	5.2437	5.23727	4.89611	5.23889	0.226017
Ifit3b	-0.642475	-0.121345	3.40859	7.15683	0.00398279	0.150982	3.37506	0.663306	12.7308		2.95456	3.41851	2.76858	3.46404	4.74365	2.55699	3.60338	3.86756	3.54846	3.81295	3.30155	1.62118	1.96151	3.12433	3.70653	4.16905	3.69452	4.39774	3.8942	4.06314	3.55486	3.50145	2.66883	3.40859	0.735715
Osbpl2	-0.145303	0.0702973	5.84353	7.15464	0.00398812	0.150982	5.78714	0.167375	10.4638		5.6852	5.92867	5.82618	5.80237	6.22539	5.77988	5.84127	5.90662	5.73205	5.79641	5.70383	5.80231	5.63134	5.67234	5.92279	6.25645	6.03723	5.96303	5.90544	5.89551	5.85321	5.79506	5.43864	5.84353	0.178358
Mettl23	0.215448	-0.0963124	4.00805	7.14972	0.00400006	0.151057	3.9417	0.230124	22.2628		4.22179	4.06097	4.49982	4.02824	3.75259	3.83714	4.05733	3.98473	3.9737	4.1784	4.01907	4.0797	3.95003	3.97451	3.83064	3.42531	3.68771	3.89205	3.85825	3.87856	4.0234	4.25155	4.71972	4.00805	0.262892
Vwc2	-0.375664	-0.45725	2.53428	7.11951	0.00407436	0.153481	2.49804	0.600962	15.3495		2.81397	2.09235	1.31626	1.75559	3.19809	2.69407	2.7301	3.02108	3.70303	2.22745	2.92893	1.63132	2.04042	1.59861	2.20792	3.39317	2.11384	2.57116	3.1352	2.77251	2.87821	3.56523	1.89987	2.53428	0.663302
Polr2d	0.133644	-0.059326	4.09814	7.104	0.00411309	0.154349	4.03406	0.140418	22.1893		4.18128	3.99096	4.06661	3.93888	3.99677	4.00466	3.80054	4.1923	4.04771	4.12517	4.15949	4.32883	4.35694	4.16412	4.11791	3.88781	4.15913	3.81592	4.02507	4.1203	4.26757	4.21571	4.29352	4.09814	0.151856
Mylk4	-0.0700547	-0.776421	5.18958	7.10215	0.00411775	0.154349	5.14877	0.785137	17.6161		5.97362	4.38434	4.41097	4.98503	3.11882	5.27606	5.76081	5.37165	6.60975	4.46403	5.78421	4.57834	5.37312	5.04755	3.98861	3.64068	6.05234	5.03638	6.29913	5.51741	5.69701	6.58441	5.40597	5.18958	0.906748
Myoz2	0.102244	-0.856918	-0.474938	7.08783	0.00415391	0.15456	-0.519108	0.864469	18.4124		0.171908	-1.04904	-1.99486	-0.694018	-2.90275	-0.153491	-0.210578	-0.628443	1.03232	-0.878541	0.295987	-0.138975	-0.308526	-0.679534	-1.2338	-2.60041	0.682297	-0.692288	-0.111629	0.187483	0.366091	0.71712	-0.0998993	-0.474938	0.993809
Cd163	-0.563606	-0.344972	5.72572	7.08306	0.00416602	0.154632	5.69411	0.67074	14.0953		6.29614	5.82007	4.97306	5.90687	5.93813	6.19169	6.42909	6.33342	5.97475	6.16177	5.93064	3.7391	4.87357	4.87255	5.35432	5.13652	5.55688	6.80578	6.82587	6.27395	4.97313	6.25383	5.07054	5.72572	0.745297
Rtl3	0.501053	-0.160826	1.34186	7.07062	0.00419782	0.154689	1.26619	0.519454	22.7617		1.96838	1.9196	1.59966	1.22787	0.177985	1.22211	0.353525	1.57299	2.23009	1.19714	1.41178	1.12918	1.59401	2.2664	1.82274	0.488448	0.548347	0.803602	1.0169	1.05976	1.89477	1.98495	1.37266	1.34186	0.594201
Nsun5	0.125626	-0.137805	4.42763	7.06038	0.00422419	0.154689	4.36556	0.184383	20.6234		4.60544	4.19561	4.56716	4.25497	4.04331	4.21293	4.49475	4.53487	4.44828	4.30187	4.51473	4.84641	4.45813	4.51622	4.23312	4.03287	4.41834	4.24712	4.42804	4.56584	4.60779	4.54492	4.76285	4.42763	0.208517
Nog	0.306213	-0.422844	0.317681	7.02061	0.00432834	0.156635	0.254888	0.520864	20.323		-0.203941	0.867006	0.662562	-0.197262	-0.343968	-0.474238	0.0115139	1.35051	0.706492	0.604451	0.913615	-0.487957	0.634038	0.408846	0.25339	-0.455428	-0.668801	0.12606	0.53447	0.137727	0.571304	1.15221	1.20407	0.317681	0.594171
Kctd9	-0.143645	0.150009	4.70554	7.00185	0.00437844	0.156635	4.64735	0.210486	9.09146		4.56327	4.69886	4.44462	4.81035	5.28988	4.74444	4.60863	4.84644	4.47937	4.72081	4.55449	4.29258	4.7534	4.6752	4.91841	5.30545	4.84603	4.76278	4.61921	4.62572	4.59478	4.52554	4.54719	4.70554	0.236576
Exosc1	0.134577	-0.0720895	3.94254	6.98554	0.0044225	0.156635	3.8787	0.147478	21.9059		3.98002	3.92065	4.0782	3.70192	3.75957	3.82558	3.84272	4.01937	4.01118	3.87445	4.06741	3.95818	4.1358	4.01594	3.9107	3.75014	3.98672	3.58857	3.80347	3.97557	4.06927	4.0969	4.30608	3.94254	0.160522
Wnt16	0.70438	-0.596732	1.25151	6.97423	0.00445334	0.156859	1.17797	0.91911	21.278		2.6708	1.67755	1.12521	1.25005	-1.46327	1.10678	1.11009	1.00243	2.76123	0.280171	1.88616	1.1575	2.33149	2.11122	0.169085	-0.822567	0.753603	0.241428	1.69759	1.51434	1.34289	3.04894	1.83206	1.25151	1.08315
Rfc1	-0.0324688	0.135757	5.44377	6.96616	0.00447548	0.157274	5.3817	0.137297	7.16372		5.35459	5.60869	5.6253	5.59971	5.76108	5.42847	5.50045	5.37236	5.26501	5.42379	5.49049	5.0991	5.45101	5.57473	5.49082	5.66513	5.35243	5.48867	5.29404	5.4629	5.32158	5.26675	5.30953	5.44377	0.153864
D8Ertd738e	0.0960548	-0.0763737	6.32189	6.96125	0.00448902	0.157385	6.2596	0.119221	21.1401		6.40666	6.25806	6.30929	6.29381	6.15958	6.30185	6.32585	6.32288	6.35669	6.35242	6.37787	6.58889	6.31485	6.31235	6.29138	6.00771	6.31132	6.12166	6.29913	6.17181	6.57516	6.44911	6.49515	6.32189	0.132957
Magoh	0.187784	-0.0803608	4.31977	6.92693	0.00458488	0.158549	4.25411	0.198275	22.3048		4.42633	4.1738	4.53629	4.18328	3.90683	4.06067	4.13023	4.47308	4.21765	4.29973	4.37287	4.42807	4.52551	4.49963	4.37787	3.96889	4.29081	4.12173	4.20489	4.33005	4.46495	4.37429	4.98726	4.31977	0.228111
Gpt2	-0.636877	0.0320139	5.62205	6.92229	0.004598	0.158641	5.58499	0.646177	11.839		5.63304	6.08002	5.33435	6.32582	6.53343	5.91769	6.0325	5.87213	5.43942	5.83412	5.29564	3.82989	4.21106	4.85064	5.6734	6.59538	5.16081	6.34448	6.61298	5.90064	5.4022	5.85231	4.57511	5.62205	0.734267
Thbs1	0.553442	-0.164775	7.7659	6.91591	0.00461613	0.158906	7.68831	0.5705	22.8473		8.23814	7.82167	7.28967	7.26804	6.36446	7.87181	7.42727	7.73642	7.63038	7.44047	8.56204	9.09766	8.86789	8.60418	7.72436	6.43706	7.72669	7.19933	7.53091	8.09007	7.61519	7.67959	8.39246	7.7659	0.671276
Chac1	-0.444182	0.227487	0.91825	6.9041	0.00464989	0.159706	0.869611	0.504666	10.2544		0.32853	1.23675	1.11238	1.47392	1.72525	1.74818	1.62921	0.987779	0.235111	1.08267	0.100773	0.0237089	0.366432	0.478239	0.866706	1.80599	0.260828	1.48509	1.10136	0.644712	0.859345	1.15221	0.414581	0.91825	0.566921
Il34	-0.40333	-0.237131	3.54408	6.89914	0.00466415	0.159834	3.50407	0.477826	14.0278		3.44728	3.57442	3.33573	3.54702	3.86048	3.26053	3.8391	4.05495	3.85916	3.96071	3.34632	2.22672	2.29976	2.99119	3.66865	4.1529	3.19631	4.13073	4.00641	3.65143	3.9291	4.02574	3.1493	3.54408	0.526408
Dnajc5	-0.100809	0.226964	6.99489	6.88458	0.00470626	0.160073	6.93341	0.247711	7.74947		6.8636	7.23929	7.0854	7.02555	7.77445	6.87403	6.91296	7.00837	6.73823	6.88814	6.72985	6.85003	6.92889	6.85053	7.18966	7.84414	6.90915	7.03954	6.93675	6.86286	6.83566	6.68113	6.81427	6.99489	0.290357
Npc1	-0.115182	0.146709	5.7595	6.86823	0.00475405	0.160732	5.70031	0.188399	8.74141		5.68209	5.81787	6.25926	5.84444	6.13159	5.75833	5.97098	5.65512	5.53772	5.60621	5.60494	5.60179	5.39431	5.5944	5.88033	6.05114	5.66486	5.98886	5.84811	5.75819	5.47997	5.60628	5.73165	5.7595	0.214685
Ddx42	-0.0636169	0.104322	6.11218	6.86178	0.00477306	0.160732	6.05197	0.123047	8.40036		6.12969	6.00787	6.38622	6.13932	6.21621	6.14595	6.15475	6.08373	5.91025	6.07023	6.11909	5.97933	6.22057	6.15933	6.1827	6.21815	6.16533	6.29593	6.09062	6.21594	5.9867	5.88473	5.81744	6.11218	0.133855
Hnrnpl	0.176451	0.0534245	8.05647	6.84139	0.00483366	0.161986	7.98833	0.174642	1.07815		8.05845	7.79747	8.24051	8.06147	7.91393	8.13273	7.88481	7.85155	7.93071	8.02154	8.36974	8.32481	8.31716	8.37449	8.1325	7.8666	8.08609	7.81419	7.66865	7.99612	8.08817	8.05248	8.31463	8.05647	0.199769
Ky	0.297271	0.360479	2.41477	6.83224	0.00486112	0.161989	2.33543	0.458083	3.3966		2.4153	2.04507	2.41358	2.88152	2.04978	2.57288	1.49762	1.89697	2.4315	1.58131	2.77369	2.55413	3.26772	3.5236	3.18	2.61745	2.8139	1.81065	1.78044	2.15039	2.28653	2.52078	2.47496	2.41477	0.525562
Slc20a1	-0.121568	0.245672	5.26483	6.82717	0.00487642	0.161989	5.20372	0.273862	7.8938		4.97745	5.26811	6.0107	5.14675	5.9082	5.15791	5.05883	5.33811	4.99544	5.06782	4.92044	4.97231	5.13411	5.2496	5.55105	6.02757	5.33001	5.32501	5.15135	5.18143	5.29929	4.9737	5.04581	5.26483	0.322223
Mydgf	0.090144	-0.0976286	5.48079	6.80721	0.00493715	0.162583	5.41918	0.130834	20.566		5.45208	5.36755	5.45545	5.2604	5.28081	5.44151	5.37295	5.51204	5.55305	5.44759	5.54005	5.55332	5.63452	5.61957	5.41658	5.27524	5.47617	5.31648	5.47227	5.37302	5.79411	5.72879	5.71449	5.48079	0.146839
Bcap29	-0.0864065	0.259974	4.83516	6.7952	0.00497407	0.163091	4.77242	0.272341	7.36282		4.74304	5.04068	4.87207	4.91125	5.64565	4.86791	4.74738	4.86159	4.54344	4.92563	4.78697	4.61327	4.6146	4.89334	5.05093	5.76414	4.68891	4.89376	4.57559	4.53614	4.58428	4.53665	4.51151	4.83516	0.321156
