## Supplemental Table 7 for "“Loss of circulating glucocorticoid rhythm disrupts the circadian transcriptome and vascular reactivity in the mouse renal artery.”"

### Sheet: Sheet1
Supplementary Table 7: Differential Analysis of Gene Expression in Renal Arteries from Vehicle or Corticosterone treated male C57BL6J Mice
geneId	logFC	logCPM	F	PValue	FDR	Minus Log10 FDR
Xpnpep2	-1.27693	2.68092	85.3804	3.83537e-12	5.801e-08	7.2365
Aplnr	-1.84044	4.39461	60.5099	5.53904e-10	1.09984e-06	5.95867
Syt8	1.96379	-0.056391	58.2971	8.94313e-10	1.22968e-06	5.91021
Mlana	-1.44854	-1.01539	57.491	1.07448e-09	1.35429e-06	5.86829
Ltf	1.51237	-0.519334	55.8214	1.57881e-09	1.6387e-06	5.7855
Fcrls	-1.35506	4.26221	55.196	1.85546e-09	1.75399e-06	5.75597
Slc26a10	-1.39802	2.82038	52.1216	3.83876e-09	2.69902e-06	5.56879
Vwce	1.38725	0.355835	52.2461	3.67979e-09	2.69902e-06	5.56879
Rspo2	-1.45241	1.57517	50.6031	5.48666e-09	3.60808e-06	5.44272
Col6a5	-1.83581	4.12657	49.9173	6.58616e-09	3.83137e-06	5.41665
Pou3f1	-1.23483	0.331942	49.9933	6.37483e-09	3.83137e-06	5.41665
Timp4	1.31624	7.39304	50.1998	6.14342e-09	3.83137e-06	5.41665
Arsi	-1.26044	2.41389	49.3366	7.50159e-09	4.20228e-06	5.37652
Gm266	-1.35782	0.50253	47.9891	1.05109e-08	5.48198e-06	5.26106
Retnla	-1.65247	5.94697	47.3264	1.25928e-08	6.00479e-06	5.2215
Dnai2	-1.22445	0.576131	46.889	1.38954e-08	6.00479e-06	5.2215
Adgb	-1.39847	1.54697	45.5897	1.94075e-08	7.7247e-06	5.11212
Fcgr1	-1.29523	1.53378	43.2896	3.54886e-08	1.22367e-05	4.91234
Cd209a	-1.9208	1.96457	42.4035	4.54809e-08	1.52866e-05	4.81569
Ccl7	-1.76118	0.23596	42.0664	4.92426e-08	1.55165e-05	4.80921
Ccl8	-1.66744	2.02867	39.7001	9.50377e-08	2.24601e-05	4.64859
Mgl2	-1.24333	4.44147	39.036	1.1432e-07	2.50593e-05	4.60103
Ifitm6	-1.33374	0.334029	38.6088	1.27567e-07	2.6798e-05	4.5719
Opcml	-1.40228	2.63483	38.3373	1.39069e-07	2.79787e-05	4.55317
Car10	-1.40269	0.834756	38.0261	1.50361e-07	2.86268e-05	4.54323
Tgm3	-1.91439	-0.46957	37.6911	1.6535e-07	3.01315e-05	4.52098
Iigp1	-1.31199	4.53488	37.4921	1.76674e-07	3.13592e-05	4.50364
Mpz	-1.25436	7.07939	37.4192	1.8038e-07	3.13592e-05	4.50364
A730049H05Rik	1.21101	1.00814	36.7871	2.14113e-07	3.48221e-05	4.45815
Sostdc1	-1.20096	4.09858	36.7342	2.1944e-07	3.53089e-05	4.45212
Dipk1c	-1.32985	-1.28352	36.0008	2.68733e-07	3.94621e-05	4.40382
Ltb4r1	-1.22587	0.0155152	35.178	3.4169e-07	4.53338e-05	4.34358
Nxpe5	-1.62437	0.0727124	34.8762	3.73394e-07	4.827e-05	4.31632
Cass4	-1.40028	0.633964	34.8088	3.80885e-07	4.88211e-05	4.31139
Adgre1	-1.21773	4.19619	34.7772	3.87808e-07	4.92908e-05	4.30723
Cldn19	-1.30527	2.38	34.3678	4.37059e-07	5.25028e-05	4.27982
Clca2	-1.31234	-0.61962	34.1087	4.68659e-07	5.45583e-05	4.26314
Ccr1	-1.84875	0.931578	33.9283	4.97587e-07	5.57482e-05	4.25377
Bhlhe22	-1.51724	-2.19569	33.24	6.07794e-07	6.45063e-05	4.1904
Cxcl14	-1.48578	0.802263	33.1647	6.21732e-07	6.48531e-05	4.18807
Pilrb1	-1.70127	-0.0954063	32.0088	8.83081e-07	8.29602e-05	4.08113
Clec4a2	-1.23785	1.50622	31.8482	9.27606e-07	8.66052e-05	4.06246
Rab44	-1.65002	0.536016	31.6619	9.83589e-07	9.01623e-05	4.04497
Ccr2	-1.62209	3.45377	31.4661	1.05116e-06	9.52021e-05	4.02135
F830016B08Rik	-1.33292	-1.6394	30.7499	1.3023e-06	0.000111917	3.95111
Mucl1	-2.98636	-1.5727	30.7177	1.32511e-06	0.000111968	3.95091
Cd209c	-1.42273	0.0143539	30.4429	1.43321e-06	0.000117811	3.92881
Nat8f3	-1.24005	-0.0608518	30.4518	1.42918e-06	0.000117811	3.92881
Pilrb2	-1.45108	-0.254188	29.9166	1.69046e-06	0.000134022	3.87282
Ddn	-1.47374	0.402267	29.1719	2.13974e-06	0.000157105	3.80381
Plxdc1	-1.29529	1.26764	29.0823	2.20167e-06	0.000159331	3.7977
Akap5	-1.46711	-0.00284636	29.0277	2.24032e-06	0.000160591	3.79428
Siglece	-1.20124	0.418771	29.0391	2.23217e-06	0.000160591	3.79428
Clec4b1	-1.46808	-0.0964439	28.8672	2.35805e-06	0.000162116	3.79017
Rgs16	-1.4521	1.28981	28.7744	2.43603e-06	0.000165224	3.78193
Smco3	-1.33049	-0.0399328	28.5354	2.62249e-06	0.000172457	3.76332
Tent5b	1.24516	5.33843	28.5117	2.65998e-06	0.000173414	3.76092
Serpinb7	-1.44549	-1.45498	28.4272	2.71523e-06	0.000175504	3.75571
Gm4841	-1.62588	-0.52319	28.3981	2.74082e-06	0.00017625	3.75387
Siglecf	-2.13034	-1.29767	27.5073	3.67017e-06	0.000217275	3.66299
Aldh1a2	-1.26698	1.54533	27.0689	4.22684e-06	0.00023504	3.62886
Ccl12	-1.67395	0.0564028	26.5833	4.96231e-06	0.000257445	3.58932
Ear2	-1.24925	2.22206	26.4004	5.29023e-06	0.000266716	3.57395
Tmprss5	-1.23461	3.32393	26.4029	5.28734e-06	0.000266716	3.57395
Slc6a1	-1.59476	-0.429366	26.1834	5.65309e-06	0.000273178	3.56355
Cebpe	-1.88525	-2.06895	26.1269	5.76022e-06	0.000274446	3.56154
Ackr4	-1.87423	1.40657	26.1019	5.84211e-06	0.000275616	3.5597
Apln	-1.79185	1.70374	26.0402	5.96331e-06	0.00027838	3.55536
Col26a1	-1.98962	-0.410554	25.2612	7.73181e-06	0.000328493	3.48347
Kcnh8	-1.3867	0.851902	25.1886	7.89283e-06	0.000332532	3.47817
Col28a1	-1.27135	5.01306	25.1152	8.1289e-06	0.000337773	3.47137
Tmc5	-1.51407	-0.471089	24.8671	8.79203e-06	0.000350919	3.45479
Ccr3	-2.96138	-0.738764	24.7118	9.31752e-06	0.000362461	3.44074
Ptn	-1.36244	4.75721	24.2101	1.10544e-05	0.000406685	3.39074
Skint3	-1.73536	-0.930397	23.6668	1.32713e-05	0.00045724	3.33986
Kcne1l	-1.23421	-1.86594	23.546	1.38196e-05	0.000469711	3.32817
Clec12a	-1.25188	1.84875	23.0222	1.66444e-05	0.000524471	3.28028
Lrrc52	-1.39621	-1.94758	22.9759	1.68466e-05	0.000527546	3.27774
Ccl2	-1.37835	0.669146	22.1461	2.25788e-05	0.000640666	3.19337
Dusp15	-1.23219	2.17664	22.0434	2.3489e-05	0.000655186	3.18364
Ccr5	-1.48476	2.01934	21.9404	2.43615e-05	0.00067116	3.17317
Gm2115	-1.23515	3.34841	21.7478	2.60856e-05	0.000702038	3.15364
Insyn2b	-1.29621	0.102454	21.625	2.71314e-05	0.000725023	3.13965
B3gnt7	-1.52492	-0.909231	21.4988	2.8381e-05	0.000743956	3.12845
Slitrk5	-1.40265	1.04418	21.158	3.2168e-05	0.000797608	3.09821
Nkain2	-1.22524	2.13546	20.7561	3.72217e-05	0.000854999	3.06803
Osr2	-1.34787	-0.316733	20.6912	3.79484e-05	0.000865716	3.06262
Npy6r	-2.26598	-2.11544	20.5061	4.07234e-05	0.000896566	3.04742
Col9a2	-1.36777	0.273819	20.2891	4.39576e-05	0.000935378	3.02901
Actc1	-1.359	3.65836	20.196	4.56186e-05	0.000956979	3.0191
Alox15	-1.7921	0.522102	20.1618	4.61904e-05	0.000960903	3.01732
Bnip5	-2.84695	-0.425002	19.6024	5.67117e-05	0.00108586	2.96422
Asb11	1.27125	-0.661627	19.5307	5.80099e-05	0.00109812	2.95935
Lrrc15	-1.23797	-0.429939	19.5264	5.81025e-05	0.0010985	2.9592
A530064D06Rik	-1.38461	-1.53566	19.1553	6.66649e-05	0.00119572	2.92237
Sorcs1	-1.23194	2.4933	19.0894	6.85693e-05	0.001213	2.91614
Sh2d1b1	-1.35799	-1.78585	18.7124	7.86436e-05	0.00131435	2.88129
Fcgr4	-1.43919	-0.766613	18.6504	8.05092e-05	0.00132503	2.87777
Dlx2	-1.26451	-0.7299	18.3644	8.96282e-05	0.00142398	2.8465
Edn3	-1.62506	0.956809	18.2295	9.46313e-05	0.00147091	2.83241
Tnfrsf17	-1.21657	-1.35375	18.2179	9.47215e-05	0.00147091	2.83241
Adamts16	-1.95461	-1.70351	18.1278	9.82827e-05	0.0015005	2.82376
Gzmb	-1.65446	-1.56158	18.1232	9.82771e-05	0.0015005	2.82376
Rhbg	-1.30797	-1.88281	17.9722	0.000103957	0.00154454	2.8112
Cybrd1	-1.85317	1.75413	17.9611	0.000104746	0.00155474	2.80834
Cdh10	-1.32163	0.137196	17.8482	0.000109086	0.00159568	2.79705
Nos2	-1.28643	2.16627	17.8125	0.000110824	0.00160198	2.79534
Gpr34	-1.2659	1.52703	17.5937	0.000120462	0.00167831	2.77513
Slc4a10	-1.31076	0.761073	17.4638	0.000126447	0.00174108	2.75918
Cxcl10	-1.73018	1.26299	17.4347	0.000128012	0.00174789	2.75749
Hepacam	-1.4131	1.42823	17.2756	0.00013606	0.00180044	2.74462
Adcy8	-1.5929	0.5282	17.118	0.000144563	0.00187362	2.72732
Acsbg1	-1.21768	4.24416	17.0456	0.000148654	0.00190865	2.71927
Dhrs2	-1.27758	0.214949	17.0154	0.000150081	0.00191632	2.71753
Npc1l1	-2.26255	0.670246	16.8763	0.000158695	0.00197065	2.70539
Tnni1	-1.33483	-0.921648	16.8603	0.000159199	0.0019753	2.70437
Sct	-1.51256	-1.83063	16.8374	0.000160614	0.0019831	2.70266
Clca3a2	-1.3517	-1.56195	16.8086	0.000162418	0.00199559	2.69993
Olr1	-1.88781	-0.536899	16.8018	0.000163334	0.00199929	2.69912
Sox2	-1.25554	1.03666	16.7955	0.000163615	0.00200055	2.69885
Hsd11b2	-1.59343	-0.922635	16.7538	0.000166223	0.00201291	2.69617
Adora3	-1.39434	-2.04611	16.7365	0.000167021	0.00201773	2.69514
Olfr1396	-1.26534	-0.136653	16.6887	0.000170203	0.0020415	2.69005
Lmx1b	-1.45515	-0.933119	16.6869	0.000170421	0.00204249	2.68984
Dpysl4	-1.37088	2.16224	16.6629	0.000172376	0.00206102	2.68592
Zbp1	-1.21452	2.53082	16.5088	0.000183023	0.00214591	2.66839
Megf10	-1.21858	1.90768	16.3934	0.000191439	0.00219857	2.65786
Gm1673	-1.28671	1.17333	16.2571	0.000201913	0.00226722	2.64451
Ace2	-2.06676	0.611884	16.1807	0.000208044	0.00232005	2.6345
Spire2	-1.20928	2.57148	16.1116	0.000213761	0.00235823	2.62741
Lrfn2	-1.68996	-0.878815	15.887	0.000233463	0.00248407	2.60484
Lrrtm3	-1.7867	-1.59388	15.8751	0.000234485	0.00248708	2.60431
Ptgdr	-1.29382	-2.17719	15.7982	0.000241152	0.00254129	2.59495
Nlrp1a	-1.3672	-2.18774	15.524	0.000268808	0.0026961	2.56926
Creb3l3	-1.49394	0.524563	15.2645	0.000298817	0.00286414	2.54301
Cldn11	-1.27592	1.56572	15.2566	0.000299762	0.00286774	2.54246
Slc28a2	-1.2756	3.76799	15.1934	0.000307415	0.00291514	2.53534
Dlk1	-1.459	1.19659	15.0772	0.000322035	0.0030048	2.52218
Wif1	-1.37014	-1.13574	14.8601	0.000350575	0.0031904	2.49615
Gapt	-1.58156	0.0309262	14.7198	0.000371732	0.00329532	2.4821
Htr7	-1.33114	-1.24857	14.6198	0.000386097	0.00338567	2.47035
Gbp10	-1.99926	-0.739255	14.5025	0.000405817	0.00347002	2.45967
Btnl2	-1.38812	0.0614223	14.467	0.000411533	0.00350278	2.45559
Chst13	-1.21305	-1.78268	14.4464	0.000414158	0.00351149	2.45451
Prdm1	-1.28312	0.092899	14.4137	0.000420283	0.00354929	2.44986
Slc1a2	-1.91518	0.151723	14.3913	0.000424523	0.00356753	2.44763
Kcnj10	-1.25715	3.54163	14.3204	0.000436914	0.00362529	2.44066
Adgrb1	-1.41523	2.91443	14.2131	0.000456407	0.00373143	2.42812
Gpr88	-1.4233	-0.546975	14.1353	0.000470804	0.00381001	2.41907
Myh2	-1.33175	-1.00007	13.9854	0.000499972	0.0039427	2.40421
Prg2	-1.66094	-1.60964	13.8543	0.000528245	0.00409939	2.38728
Rbpjl	-1.25868	-1.28475	13.8237	0.000533927	0.00412865	2.38419
Gzma	-1.80444	-0.803077	13.8112	0.000537871	0.00414579	2.38239
Lrrc4b	-1.4743	3.12061	13.6971	0.000563676	0.00425746	2.37085
Ada	-2.06129	4.63141	13.6561	0.00057328	0.00430743	2.36578
Cd200r4	-1.46416	-1.92355	13.6343	0.000577384	0.00432635	2.36388
Cspg5	-1.8711	1.77183	13.5808	0.000591324	0.00439066	2.35747
Kcnk1	-1.28485	0.579836	13.5736	0.000592966	0.00439208	2.35733
Tnip3	-1.24497	-1.30845	13.569	0.000592934	0.00439208	2.35733
Ankrd55	-1.20928	-0.0288543	13.4705	0.000618108	0.00452731	2.34416
Ebi3	-1.20626	0.155227	13.3576	0.000647895	0.00466745	2.33092
Gjb1	-1.34865	-0.223003	13.3146	0.000659858	0.00472554	2.32555
Acaa1b	-1.38395	3.42026	13.1872	0.000695982	0.00489976	2.30983
Zan	-1.22521	-1.92587	13.1794	0.000696806	0.00489976	2.30983
Fndc5	-1.76419	0.233088	13.1702	0.000700897	0.00491245	2.3087
Cfd	-1.31236	10.0889	13.0717	0.00073023	0.00505711	2.2961
Misp	-1.4711	0.664255	13.0151	0.000747695	0.00513107	2.28979
Shisa6	-1.61992	-1.73867	12.9758	0.000759751	0.00518792	2.28501
Tifab	-1.2052	1.91281	12.9606	0.000764889	0.0052042	2.28365
Lrrtm1	-1.69463	2.08732	12.9139	0.000779939	0.00525928	2.27907
Lrrtm4	-1.20132	-1.76293	12.8145	0.00081146	0.0053925	2.26821
Hunk	-1.32565	2.39851	12.8157	0.000812672	0.00539581	2.26794
Cxcl9	-1.39918	2.81558	12.7468	0.000836491	0.00550802	2.259
Mest	-1.20615	3.57426	12.6608	0.000867243	0.00562792	2.24965
Rps6kl1	-1.3058	2.02936	12.6531	0.000870046	0.00563815	2.24886
Apob	-3.12648	2.00123	12.6458	0.000872738	0.0056401	2.24871
Klrg1	-1.39997	-1.49788	12.6174	0.000882222	0.00568781	2.24505
Nr5a2	-1.26175	-0.170683	12.5978	0.00088997	0.00571304	2.24313
Adgrl3	-1.26176	2.13559	12.4503	0.000947664	0.00597475	2.22368
Dlgap1	-1.20295	2.66887	12.4329	0.000954643	0.00599309	2.22235
Cyp3a11	-3.48718	0.941488	12.4139	0.000962351	0.00600277	2.22165
Pld6	-1.45901	-1.38658	12.4146	0.000961441	0.00600277	2.22165
Begain	-1.58579	1.70591	12.4008	0.000967678	0.00603054	2.21964
Cdh1	-1.63318	1.11394	12.3952	0.000969959	0.00603481	2.21934
Arnt2	-1.37558	3.02256	12.3895	0.000972327	0.00603895	2.21904
Ces2e	-1.49142	0.224898	12.3862	0.000973681	0.00604058	2.21892
Prtn3	-1.3912	-0.897467	12.2463	0.00103263	0.00623493	2.20517
Retnlg	-1.92736	-0.869406	12.2056	0.00105106	0.00630094	2.20059
Apoa1	-2.81736	3.57275	12.1134	0.00109307	0.00647324	2.18888
Hepacam2	-1.25736	-0.381084	12.0303	0.00113173	0.00661669	2.17936
Egfem1	-1.25494	-1.05368	11.9745	0.00115834	0.00671001	2.17328
Pls1	-1.95879	-0.0849244	11.9318	0.00118102	0.00678549	2.16842
Cyp11b1	-1.66556	-2.03044	11.9121	0.00119064	0.00682656	2.1658
Stmn1	-1.25865	3.64584	11.8835	0.00120564	0.00688646	2.162
Dok6	-1.28658	-0.0111792	11.7835	0.00125815	0.00709	2.14935
Cyp2b10	1.49754	2.16125	11.7541	0.00127432	0.00716716	2.14465
Ugt2b34	-2.95223	-0.53089	11.7495	0.00127683	0.00717119	2.14441
Rerg	-1.29357	1.88509	11.671	0.00132055	0.00734581	2.13396
Irf4	-1.27742	3.06827	11.6547	0.00132983	0.00738389	2.13171
Sez6	-1.38869	0.666005	11.4129	0.00147579	0.00789579	2.1026
Dner	-1.51723	4.59921	11.3945	0.00148759	0.00792127	2.10121
Tmem35a	-1.21069	2.67436	11.0503	0.00172717	0.00878984	2.05602
Kcnn2	-1.61252	1.0002	11.033	0.00174025	0.00881736	2.05466
Mfsd2a	-1.36593	0.643443	11.0216	0.0017489	0.00882895	2.05409
Pak1	-1.23848	3.47797	11.0239	0.00174711	0.00882895	2.05409
Cdh20	-1.40941	-0.582275	10.9935	0.00177043	0.00891105	2.05007
Zfp683	-1.50797	-1.77512	10.9842	0.00177721	0.00893628	2.04884
Prr32	2.08045	-0.684413	10.9193	0.00182869	0.00914418	2.03886
Cldn7	-1.64321	0.184181	10.9035	0.00184139	0.00917879	2.03721
Epb41l3	-1.29872	4.66982	10.6133	0.00209123	0.00996125	2.00169
Slitrk1	-1.73345	2.06921	10.6	0.00210349	0.00999282	2.00031
